# Rapid rewiring of an archaeal transcription factor function via flexible cis-trans interactions

**DOI:** 10.1101/2024.11.20.624553

**Authors:** Mar Martinez Pastor, Cynthia L. Darnell, Angie Vreugdenhil, Amy K. Schmid

## Abstract

For microbial cells, an appropriate response to changing environmental conditions is critical for viability. Transcription regulatory proteins, or transcription factors (TFs) sense environmental signals to change gene expression. However, it remains unclear how TFs and their corresponding gene regulatory networks are selected over evolutionary time scales. The function of TFs and how they evolve are particularly understudied in archaeal organisms. Here we identified, characterized, and compared the function of the RosR transcription factor across three related hypersaline adapted archaeal model species. RosR was previously characterized as a global regulator of gene expression during oxidative stress in the species *Halobacterium salinarum* (*hs*RosR). Here we use functional genomics and quantitative phenotyping to demonstrate that, despite strong sequence conservation of RosR across species, its function diverges substantially. Surprisingly, RosR in *Haloferax volcanii* (*hv*RosR) and *Haloferax mediterranei* (*hm*RosR) regulates genes whose products function in motility and outer membrane structure, leading to significant defects in motility when *rosR* is deleted. Given weak conservation and degeneration in cis-regulatory sequences recognized by the RosR TF across species, we hypothesize that the RosR regulatory network is readily rewired during evolution across related species of archaea.

**SIGNIFICANCE STATEMENT:**

- Gene regulation enables cells to sense and respond to environmental signals. The mechanisms by which gene regulatory circuits change and adapt over evolutionary time scales remain unclear, especially in understudied domains of life like the archaea.
- Here we demonstrate that the archaeal-specific RosR transcription protein plays fundamentally different roles in environmental response of related archaeal species (oxidative stress protection vs motility). This divergence likely occurred through reduced selectivity of RosR for certain DNA sequence motifs.
- These findings are surprising given strong sequence and structural conservation of RosR and suggest that transcription regulator function can diverge rapidly through flexible protein-DNA interactions. This mechanism of divergence is shared between eukaryotes and archaea, suggesting ancient origins.

Subject categories: Bioinformatics, microbiology, genetics, gene regulatory networks
