## Supplementary Table 2 for "Rapid rewiring of an archaeal transcription factor function via flexible cis-trans interactions"

### Sheet: legend
Supplementary Table 2. Strains, primers, plasmids, and whole genome resequencing strain verification used in this study.
Tab	Meaning
Strains	Deletion and cross-complementation strains constructed and/or used in this study
Primers	Primers used for strain construction, verification, and experimental purposes
Plasmids	Plasmids used to construct strains and for heterologous gene expression.
WGS	Whole genome resequencing data, noting any differences from the reference strain.
database.ids	Unique identifiers for relevant genome sequences, gene identifiers, etc

### Sheet: strains
ID	Species	Strain background	Genotype	KO gene old locus ID	NCBI locus ID	deletion	epitope tagged	Plasmid	Purpose	reference
AKS106	Haloferax mediterranei	ATCC33500	ΔpyrE2 rosR-HA	HFX_0688	HVO_RS08205	N	Y		ChIP-seq	this study
AKS107	Haloferax volcanii	DS2	ΔpyrE2 rosR-HA	HVO_0730	HFX_RS03340	N	Y		ChIP-seq	this study
AKS139	Halobacterium salinarum	NRC-1	Δura3	VNG_1673G	VNG_RS06485	parental	N	pAKS94	cross-complementatin	this study
AKS140	Halobacterium salinarum	NRC-1	Δura3	VNG_1673G	VNG_RS06485	parental	N	pAKS98	cross-complementatin	this study
AKS141	Halobacterium salinarum	NRC-1	Δura3	VNG_1673G	VNG_RS06485	parental	N	pAKS104	cross-complementatin	this study
AKS142	Halobacterium salinarum	NRC-1	Δura3 ΔrosR	VNG_0258H	VNG_RS01050	Y	Y (on plasmid)	pMTF::cHA	empty vector	Sharma et al., 2012 https://doi.org/10.1186/1471-2164-13-351
AKS143	Halobacterium salinarum	NRC-1	Δura3 ΔrosR	VNG_0258H	VNG_RS01050	Y	Y (on plasmid)	pAKS94	cross-complementatin	this study
AKS144	Halobacterium salinarum	NRC-1	Δura3 ΔrosR	VNG_0258H	VNG_RS01050	Y	Y (on plasmid)	pAKS98	cross-complementatin	this study
AKS145	Halobacterium salinarum	NRC-1	Δura3 ΔrosR	VNG_0258H	VNG_RS01050	Y	Y (on plasmid)	pAKS104	cross-complementatin	this study
AKS55	Haloferax volcanii	DS2	ΔpyrE2 ΔrosR	HVO_0730	HVO_RS08205	Y	N		deletion strain, phenotyping, RNA-seq	this study
AKS54	Haloferax mediterranei	ATCC33500	∆pyrE2 ΔrosR	HFX_0688	HFX_RS03340	Y	N		deletion strain, phenotyping, RNA-seq	this study
H26	Haloferax volcanii	DS2	ΔpyrE	HVO_0333	HVO_RS06305	parental	N		control strain for phenotyping, RNA-seq	Hartman et al., 2010 DOI: 10.1371/journal.pone.0009605
WR510	Haloferax mediterranei	ATCC33500	ΔpyrE2	HFX_0318	HFX_RS01550	parental	N		control strain for phenotyping, RNA-seq	Han et al., 2012 DOI: 10.1128/JB.00880-12
MPK407	Halobacterium salinarum	NRC-1	Δura3	VNG_1673G	VNG_RS06485	parental	N		control strain for phenotyping	Peck et al., 2000 doi: 10.1046/j.1365-2958.2000.01739.x.
AKS211	Halobacterium salinarum	NRC-1	∆ura3∆aglB	VNG_1068G	VNG_RS04165	Y	N		control strain for motility assays, known to be non-motile	Zaretsky et al., 2019 https://doi.org/10.3389/fmicb.2019.01367
MT2	Haloferax volcanii	H53	∆pyrE2∆arlA[1-2]	HVO_1210, HVO_1211	HVO_RS10515, HVO_RS10520	Y	N		control strain for motility assays, known to be non-motile	Tripepi et al., 2010 DOI: https://doi.org/10.1128/jb.00133-10

### Sheet: primers
Primer Name	Sequence 5' --> 3'	Purpose
Hv_rosR_up_F	CTCGAGGTCGACGGTATCGATAAGCTTGATGTGGACGTTGGAGTGGAGC	Hv rosR deletion, generate pAKS58 for HA tag integration
Hv_rosR_up_R	TGGACGCAGCCGATTACAGAATTGTTTGTGCCTCTGACATG	Hv rosR deletion
Hv_rosR_down_F	CATGTCAGAGGCACAAACAATTCTGTAATCGGCTGCGTCCA	Hv rosR deletion
Hv_rosR_down_R	AGTGGATCCCCCGGGCTGCAGGAATTCGATGAGGCGTATCGGTCCGCC	Hv rosR deletion, generate pAKS58 for HA tag integration
Hm_rosR_up_F	CTCGAGGTCGACGGTATCGATAAGCTTGATGGGTAGTGGACGTTGGAGTG	Hm rosR deletion, generate pAKS62 for HA tag integration
Hm_rosR_up_R	GATATGATTTGCGTGATTACAGAATTGTTTGTGCCTCTGACATAC	Hm rosR deletion
Hm_rosR_down_F2	GTATGTCAGAGGCACAAACAATTAAGCTGTAATCACGCAAATCATA	Hm rosR deletion, generate pAKS62 for HA tag integration
Hm_rosR_down_R3	AGTGGATCCCCCGGGCTGCAGGAATTCGATGAAGCAACGCGGCTGACTC	Hm rosR deletion
Hv_rosR_NdeI_F	GGCATATGTCAGAGGCACAAACAATTG	RosR-HA plasmid construct sequencing (both Hme and Hvo)
Hv_rosRHA_F	gccggattatgcgTAATCGGCTGCGTCCACC	add HA tag to pAKS66 by SDM
Hv_rosRHA_R	acatcatacggataCAGCTTGTTTTCGACGAGTTC	add HA tag to pAKS66 by SDM
Hm_rosRHA_F	gccggattatgcgTAATCACGCAAATCATATCCGC	add HA tag to pAKS62 by SDM
Hm_rosRHA_R	acatcatacggataCAGCTTCGCGTCGATGAG	add HA tag to pAKS62 by SDM
Hs_ProsR_KpnI_F	AAAggtaccGTAATGGACGTTCGAGTGCA	construction of cross-complementation plasmids (specifically, amplification of PVNG0258H (rosR) from Hbt salinarum genome as KpnI / XhoI fragment)
Hs_ProsR_XhoI_R	AAActcgagAGCTGAAGTGAAGTGGCCC	construction of cross-complementation plasmids pAKS (specifically, amplification of PVNG0258H (rosR) from Hbt salinarum genome as KpnI / XhoI fragment)
Hv_rosR_XhoI_F	AAActcgagATGTCAGAGGCACAAACAATTG	construction of cross-complementation plasmids pAKS (specifically, fwd primer for amplification of rosR (HVO_0730from Hfx volcanii)
Hm_rosR_XhoI_F	AAActcgagATGTCAGAGGCACAAACAATTG	construction of cross-complementation plasmids pAKS (specifically, fwd primer for amplification of rosR (HFX_0688 from Hfx mediterranei)
HA_XbaI_R	AAAtctagaTCACGCATAATCCGGCACATCA	construction of cross-complementation plasmids pAKS (specifically, reverse primer for amplification of rosR-HA from pMTFCHA)
5UTRHVO1211FrwControl	CAACAACATCACTGACGACG	ChIP-qPCR control
5UTRHVO1211RvControl	TGCGTGTTGAGAACTTCGAC	ChIP-qPCR control
Peak1Frw	CCTCAACAGCATGAACGA	ChIP-qPCR experimental peak 1
Peak1Rv	TGCGAGAGGTGATTTCGA	ChIP-qPCR experimental peak 1
Peak2Frw	AAATCACCTCTCGCACGG	ChIP-qPCR experimental peak 2
Peak2Rv	GTGCACTCCGAACAAACG	ChIP-qPCR experimental peak 2
Peak3Frw	TGAGCCGAGACGAACTG	ChIP-qPCR experimental peak 3
Peak3Rv	GTGGTTCGGCGAAGAGA	ChIP-qPCR experimental peak 3
HFX_0658Frw	CATGAGCACGAAGTGGAGAA	Checking RNA for gDNA contamination
HFX_0658Rv	CCACAGTCCGAGCAGATGTA	Checking RNA for gDNA contamination
HVO_0136Frw	AGAGCCGCCGAGACCTTC	Checking RNA for gDNA contamination
HVO_0136Rv	AGCGGACGCGAATACGATTG	Checking RNA for gDNA contamination

### Sheet: plasmids
Species	ID	Plasmid	Purpose	Reference	note
Hbt. salinarum	E111	pAKS72	Integrate VNG0258H-HA, template for pAKS94 (VNG0258H driven by native promoter)		verified with notebook
Hbt. salinarum	E145	pAKS94	Plasmid expression; PVNG0258H-VNG0258H-HA		verified with notebook
Hbt. salinarum	E149	pAKS98	Plasmid expression; PVNG0258H-HVO_0730-HA		verified with notebook
Hbt. salinarum	E157	pAKS104	Plasmid expression; PVNG0258H-HFX_0688-HA		verified with notebook
Hfx. volcanii	E25	pAKS15	Delete HVO_0730		verified with notebook
Hfx. volcanii	E97	pAKS58	Template for HVO_0730 site-directed mutagenesis (SDM) to integrate HA tag		verified with notebook
Hfx. volcanii	E105	pAKS66	Integrate HVO_0730-HA into Hvo genome		verified with notebook
Hfx. volcanii	E55	pAKS42	Plasmid expression; PtnaA-HVO_0730
Hfx. volcanii	E95	pAKS56	Plasmid expression; P2-HVO_0730
Hfx. mediterranei	E26	pAKS16	Delete HFX_0688		verified with notebook
Hfx. mediterranei	E101	pAKS62	Template for HFX_0688 SDM to insert HA tag		verified with notebook
Hfx. mediterranei	E106	pAKS67	Integrate HFX_0688-HA into Hme genome		verfied with notebook
Hfx. mediterranei	E56	pAKS43	Plasmid expression; PtnaA-HFX_0688
Hfx. mediterranei	E94	pAKS55	Plasmid expression; P2-HFX_0688

### Sheet: WGS
Hv∆pyrE parental strain mutations relative to the published sequenced wild type DS2 type strain
seq id	position	mutation	annotation	gene	description	note
NC_013964	296779	+GCGGGCAGCGGCC	pseudogene (366/980 nt)	HVO_RS01220 ←	transposase
NC_013964	359036	G→C	G309R (GGG→CGG)	HVO_RS01495 →	XdhC/CoxI family protein
NC_013964	359040	+G	coding (929/966 nt)	HVO_RS01495 →	XdhC/CoxI family protein
NC_013964	359058	+G	coding (947/966 nt)	HVO_RS01495 →	XdhC/CoxI family protein
NC_013964	359102	+G	intergenic (+25/‑145)	HVO_RS01495 → / → HVO_RS01500	XdhC/CoxI family protein/nucleotidyltransferase family protein
NC_013964	359135	+C	intergenic (+58/‑112)	HVO_RS01495 → / → HVO_RS01500	XdhC/CoxI family protein/nucleotidyltransferase family protein
NC_013965	1	Δ6,359 bp		[HVO_RS01845]–[HVO_RS01845]	[HVO_RS01845], HVO_RS20735, HVO_RS01850, HVO_RS01855, HVO_RS01860, HVO_RS01865, [HVO_RS01845]
NC_013966	413933	Δ1 bp	pseudogene (320/1147 nt)	HVO_RS03670 →	ISH3 family transposase
NC_013967	31720	C→T	P200P (CCC→CCT)	HVO_RS04855 →	sulfite exporter TauE/SafE family protein
NC_013967	301694	575 bp→ATCC		[pyrE]	[pyrE]
NC_013967	638948	Δ1 bp	pseudogene (322/812 nt)	HVO_RS08125 ←	shikimate dehydrogenase
NC_013967	639012	Δ1 bp	pseudogene (258/812 nt)	HVO_RS08125 ←	shikimate dehydrogenase
NC_013967	851228	+G	coding (300/477 nt)	HVO_RS09190 ←	universal stress protein
NC_013967	851237	Δ1 bp	coding (291/477 nt)	HVO_RS09190 ←	universal stress protein
NC_013967	936951	Δ1 bp	intergenic (‑140/+29)	tatAo ← / ← HVO_RS09635	Sec‑independent protein translocase protein TatAo/SDR family oxidoreductase
NC_013967	985862	G→T	S162Y (TCC→TAC)	HVO_RS09885 ←	hypothetical protein
NC_013967	2410564	A→G	L80P (CTT→CCT)	HVO_RS16995 ←	50S ribosomal protein L32e
Additional mutations in Hv∆rosR
NC_013967	653375	Δ333 bp	coding (22‑354/360 nt)	HVO_RS08205 →	PadR family transcriptional regulator	Intended mutation in rosR (HVO_0730)
Hm∆pyrE paremtal strain mutations relative to the published sequenced wild type strain (ATCC33500)
seq id	position	mutation	annotation	gene	description	description
NC_017941	299598	C→T	L156F (CTC→TTC)	HFX_RS01545 →	CDP-2,3-bis-(O-geranylgeranyl)-sn-glycerol synthase
NC_017941	299876	147 bp→9 bp		[pyrE]	[pyrE]
NC_017941	592789	C→T	E69K (GAG →AAG)	pth2 ←	peptidyl-tRNA hydrolase Pth2
NC_017941	1229374	(G)8→7	intergenic (-108/+1268)	HFX_RS06300← / ← HFX_RS06305	hypothetical protein/hypothetical protein
NC_017941	1245898	C→T	intergenic (+355/-738)	HFX_RS06425 ← / ← HFX_RS06430	hypothetical protein/hypothetical protein
NC_017941	1261058	∆1 bp	intergenic (+2974/-374)	HFX_RS06505 ← / ← HFX_RS06515	tyrosine-type recombinase/integrase/hypothetical protein
NC_017941	1485610	C→T	G12E (GGG‚ÜíGAG)	leuC ←	3-isopropylmalate dehydratase large subunit
NC_017941	1486336	G→A	P217L (CCC→CTC)	ilvC ←	ketol-acid reductoisomerase
NC_017941	1488127	A→G	F422F (TTT→TTC)	ilvB ←	biosynthetic-type acetolactate synthase large subunit
NC_017941	1490979	A→G	L15P (CTC→CCC)	HFX_RS07700 ←	2-isopropylmalate synthase
NC_017941	2107264	+C	coding (1088/1161 nt)	HFX_RS10815 →	M23 family metallopeptidase
NC_017941	2166058	G→A	intergenic (-107/+66)	HFX_RS11125 ← / ← HFX_RS11130	sodium-dependent transporter/sodium-dependent transporter
NC_017941	2838251	T→A	noncoding (1515/2914 nt)	HFX_RS14370 ←	23S ribosomal RNA
NC_017941	2841195	T→A	noncoding (429/1473 nt)	HFX_RS14380 ←	16S ribosomal RNA
NC_017941	2859920	(G)9→8	coding (29/567 nt)	HFX_RS14460 ←	DUF1917 domain-containing protein
NC_017941	2899204	∆22079 bp		HFX_RS14670 –[fer]	21 genes; HFX_RS14670, HFX_RS14675, HFX_RS14680, HFX_RS20110, HFX_RS14690, HFX_RS14695, HFX_RS20515, HFX_RS14700, HFX_RS14705, HFX_RS14710, HFX_RS14715, HFX_RS14720, HFX_RS14725, HFX_RS14730, HFX_RS14735, HFX_RS14740, HFX_RS14745, HFX_RS14755, HFX_RS14760, HFX_RS14765, [fer]
NC_017943	186201	A→C	intergenic (+24/+187)	HFX_RS16235 → / ← cysK	thiamine-binding protein/cysteine synthase A
Additional mutations in Hm∆rosR
NC_017941	1261169	(AT)11→í10	intergenic (+3085/-262)	HFX_RS06505← / ← HFX_RS06515	tyrosine-type recombinase/integrase/hypothetical protein	Expected to have a similar effect as the single bp deletion in parental strain (see details above for tyrosine-type recombinase/integrase/hypothetical protein)
NC_017941	649265	∆333 bp	coding (22-354/360 nt)	HFX_RS03340 →	PadR family transcriptional regulator	Intended mutation in rosR (HFX_0688)
NC_017944	268552	C→ T	D61D (GAC→GAT)	HFX_RS19485 →	hypothetical protein	Synonymous mutation, not expected to hold phenotypic consequences. HFX_RS19485 encodes a small 100aa protein. Its record is removed from NCBI but kept in uniprot (ID I3RAV5_HALMT). Hypothetical protein sequence verified by eye.
Additional mutations in Hs∆rosR relative to the published parental sequence (PRJNA526107 )
NC_002607	99328	Δ1,394 bp		[VNG_RS00460]–VNG_RS00465	[VNG_RS00460], VNG_RS00465	Transposase element. Deletion unlikely to have functional consequences.
NC_002607	210642	Δ327 bp	coding (22‑348/351 nt)	VNG_RS01050 ←	PadR family transcriptional regulator	HsRosR

### Sheet: database.ids
Species	RosR_NCBI_gene	RosR_NCBI_protein	genome_refseq ID	Assembly	Sequence Read Archive	reference
Halobacterium salinarum	VNG_RS01050	WP_010902147.1			PRJNA526107 (∆ura3 whole genome resequencing)
Haloferax volcanii	HVO_RS08205	WP_004044207.1				this study
Haloferax mediterranei	HFX_RS03340	WP_004057539.1				this study
